# LHX2 regulates dendritic morphogenesis in layer II/III of the neocortex via distinct pathways in progenitors and postmitotic neurons

**DOI:** 10.1101/2024.01.30.577728

**Authors:** Mahima Bose, Sreenath Ravindran, Sanjna Kumari, Achintya Srivastava, Archana Iyer, Binita Vedak, Ishita Talwar, Rishikesh Narayanan, Shubha Tole

**Author notes:** equal contributors (Mahima Bose, Sreenath Ravindran).

## Abstract

In the mammalian neocortex, excitatory neurons that send projections via the corpus callosum are critical to integrating information across the two brain hemispheres. The molecular mechanisms governing the development of the dendritic arbours and spines of these callosal neurons are poorly understood, yet these features are critical to their physiological properties. LIM Homeodomain 2 (*Lhx2*), a regulator of fundamental processes in cortical development, is expressed in postmitotic callosal neurons occupying layer II/III of the neocortex and also in their progenitors residing in the embryonic day (E) 15.5 ventricular zone of the mouse neocortex. We tested whether this factor is essential for dendritic arbour configuration and spine morphogenesis of layer II/III neurons. Here, we report loss of *Lhx2,* either in postmitotic layer II/III neurons or their progenitors, resulted in shrunken dendritic arbours and perturbed spine morphology. The defects were more pronounced upon *Lhx2* disruption in progenitors, and were recapitulated when this was driven exclusively in basal progenitors. In postmitotic neurons, LHX2 regulates dendritic and spine morphogenesis via the canonical Wnt /β Catenin signalling pathway. Constitutive activation of this pathway in postmitotic neurons mimics the *Lhx2* loss-of-function phenotype. In E15.5 progenitors, LHX2 acts in part via bHLH transcription factor NEUROG2 to regulate dendritic morphogenesis. We demonstrate that loss of *Lhx2* causes a massive increase in *Neurog2* expression, and that *Neurog2* knockdown partially rescues the loss of *Lhx2* phenotype. Our study uncovers novel LHX2 functions consistent with its temporally dynamic and diverse roles in development.

**Teaser:** The mature architecture of a neuron is shaped by distinct genetic mechanisms that act in its mother cell and after it is born.
