## Supplementary Table S3 for "LHX2 regulates dendritic morphogenesis in layer II/III of the neocortex via distinct pathways in progenitors and postmitotic neurons"

	baseMean	log2FoldChange	lfcSE	stat	pvalue	padj	diffexpressed
Tacr1	150.9620827	2.025428158	0.286843607	7.061088731	1.65E-12	9.52E-10	Upregulated
Fos	119.3642199	1.949093705	0.354823165	5.493141084	3.95E-08	8.85E-06	Upregulated
Wnt5b	59.2351477	1.606865619	0.433458168	3.707083496	0.00020966	0.013107529	Upregulated
Ccn2	112.1691607	1.601533971	0.348071007	4.601170269	4.20E-06	0.000554243	Upregulated
Fam160a1	90.60752732	1.591239181	0.358614574	4.437184927	9.11E-06	0.001040118	Upregulated
Vegfd	83.22716336	1.581773689	0.367211688	4.307525446	1.65E-05	0.001690772	Upregulated
Gm6316	62.80793543	1.444186571	0.433298007	3.333009952	0.000859119	0.040282833	Upregulated
Adamts2	169.1516456	1.269029691	0.273348059	4.642541434	3.44E-06	0.000469945	Upregulated
1600029O15Rik	107.0892683	1.261765804	0.335359337	3.762429322	0.000168271	0.01129083	Upregulated
Scd3	79.9500262	1.257865433	0.371157274	3.389036193	0.000701388	0.034552214	Upregulated
Gpr149	118.5631149	1.256769916	0.307691791	4.084509083	4.42E-05	0.003862898	Upregulated
Zfpm2	525.2572355	1.216864515	0.204585087	5.947962941	2.72E-09	7.68E-07	Upregulated
Cplx3	121.0451768	1.21265425	0.367048653	3.303797031	0.000953849	0.043039309	Upregulated
Sfrp1	1160.751233	1.183559363	0.354311624	3.340447452	0.000836435	0.039666202	Upregulated
Rspo2	389.9426502	1.138382189	0.184944127	6.155276222	7.49E-10	2.43E-07	Upregulated
Gm43300	287.2485025	1.130481599	0.282008066	4.008685335	6.11E-05	0.005082809	Upregulated
Vav3	168.3485353	1.118685649	0.268448011	4.167233892	3.08E-05	0.002823287	Upregulated
Vgll3	370.7381983	1.074796819	0.190897787	5.630221465	1.80E-08	4.38E-06	Upregulated
Thsd7b	405.2933773	1.070414014	0.189118323	5.660022773	1.51E-08	3.74E-06	Upregulated
Fosl2	1244.403199	1.066150692	0.137480819	7.754904985	8.84E-15	6.88E-12	Upregulated
Grp	584.3811672	1.0064156	0.171496794	5.868422251	4.40E-09	1.16E-06	Upregulated
H2-K1	180.1497638	1.001171572	0.274641113	3.645381282	0.000266996	0.015920674	Upregulated
Ldb2	3117.227493	0.997648744	0.116116489	8.591792185	8.56E-18	9.52E-15	Upregulated
Meis2	2564.511081	0.979028435	0.10568169	9.263936205	1.97E-20	5.11E-17	Upregulated
Tshz3	2123.225144	0.975906896	0.150474209	6.48554263	8.84E-11	3.93E-08	Upregulated
Gm11960	138.8604306	0.971959546	0.288585983	3.368006772	0.000757137	0.036832367	Upregulated
Islr2	7241.902801	0.94535807	0.103757643	9.111213795	8.15E-20	1.59E-16	Upregulated
Gm2223	351.5760621	0.942153382	0.199169132	4.730418679	2.24E-06	0.000312692	Upregulated
9130024F11Rik	1434.86257	0.935019113	0.138801749	6.736364063	1.62E-11	8.16E-09	Upregulated
Ier5	525.6815124	0.933972175	0.174300935	5.358388773	8.40E-08	1.70E-05	Upregulated
Nxph3	674.2366271	0.926482332	0.170661757	5.428763598	5.67E-08	1.18E-05	Upregulated
Igfbpl1	619.2550803	0.922664865	0.189311253	4.873798306	1.09E-06	0.000168729	Upregulated
Sstr2	732.9542843	0.921144803	0.145333479	6.338145953	2.33E-10	8.83E-08	Upregulated
Adamts18	254.8729772	0.903514435	0.238878353	3.78232026	0.000155373	0.010702194	Upregulated
Col5a1	317.6069461	0.898811313	0.256258233	3.507443658	0.000452434	0.024286353	Upregulated
Runx1t1	2807.193027	0.890177911	0.141661938	6.283818513	3.30E-10	1.17E-07	Upregulated
Eif2s3x	5893.950376	0.882480701	0.096402751	9.154102909	5.48E-20	1.22E-16	Upregulated
Igfbp5	6836.204744	0.877754808	0.093930386	9.344737608	9.21E-21	2.87E-17	Upregulated
Dact1	1210.722633	0.865480812	0.135259982	6.398646507	1.57E-10	6.42E-08	Upregulated
Sertm1	414.7549881	0.855802461	0.177974474	4.808568576	1.52E-06	0.00022754	Upregulated
Adamts17	531.7389803	0.8556583	0.205501023	4.16376662	3.13E-05	0.002849763	Upregulated
Nptx1	423.3653257	0.853194883	0.184596567	4.621943403	3.80E-06	0.000506619	Upregulated
Foxp2	593.6210818	0.85162353	0.170292442	5.00094732	5.70E-07	9.55E-05	Upregulated
Cd44	457.4156377	0.84286574	0.207586159	4.060317633	4.90E-05	0.004238202	Upregulated
Zfp608	1037.770364	0.827042157	0.148681948	5.562492062	2.66E-08	6.18E-06	Upregulated
Pdzd7	215.6513515	0.815088814	0.244434361	3.334591791	0.000854247	0.040282833	Upregulated
Mn1	3797.079687	0.807507235	0.118292499	6.826360436	8.71E-12	4.52E-09	Upregulated
Pdzrn4	214.3963648	0.80160738	0.233677017	3.430407448	0.000602676	0.030460552	Upregulated
Lypd6b	591.2229675	0.798154736	0.158504605	5.035530275	4.77E-07	8.15E-05	Upregulated
Tle4	1459.887505	0.793042402	0.128656965	6.164006759	7.09E-10	2.35E-07	Upregulated
Flrt3	1071.503557	0.774760118	0.151759057	5.105198551	3.30E-07	5.91E-05	Upregulated
Pcsk5	241.3231376	0.767422331	0.228977527	3.35151813	0.000803698	0.038377801	Upregulated
Gm3839	444.9011576	0.762695625	0.178707934	4.267833046	1.97E-05	0.001932471	Upregulated
Hs3st4	1741.313089	0.758928908	0.114792752	6.611296413	3.81E-11	1.85E-08	Upregulated
Gm5514	226.0254595	0.754859181	0.227117077	3.323656633	0.000888455	0.0410403	Upregulated
Siah3	349.9835158	0.750602717	0.203577585	3.687059732	0.00022686	0.014014014	Upregulated
Dpy19l1	1224.449624	0.750352026	0.125016271	6.002034956	1.95E-09	5.72E-07	Upregulated
Snhg1	351.9292451	0.749700136	0.192486654	3.894816193	9.83E-05	0.007390431	Upregulated
Gm4654	372.1032693	0.746722115	0.191996777	3.889242963	0.000100557	0.007418849	Upregulated
Fat1	3062.081157	0.737173378	0.11825506	6.233757617	4.55E-10	1.58E-07	Upregulated
Rprm	4191.111069	0.735208431	0.116548733	6.308163241	2.82E-10	1.05E-07	Upregulated
Ddx3x	8640.037472	0.723548147	0.115156124	6.283192944	3.32E-10	1.17E-07	Upregulated
Epha7	2593.972363	0.720674596	0.115767255	6.225202397	4.81E-10	1.63E-07	Upregulated
Slc8a3	744.707958	0.713982044	0.150013067	4.759465694	1.94E-06	0.000277216	Upregulated
Syt6	490.9544587	0.706179539	0.194000562	3.640090177	0.000272543	0.016010076	Upregulated
Lypd6	776.3910588	0.671496373	0.150067149	4.474639381	7.65E-06	0.000916542	Upregulated
Neurod2	5287.016284	0.666373844	0.104549539	6.373761654	1.84E-10	7.18E-08	Upregulated
Lhfpl2	680.9139472	0.663787774	0.150562995	4.408704641	1.04E-05	0.001156303	Upregulated
Mme	382.122875	0.663681051	0.199598261	3.32508433	0.000883918	0.040952234	Upregulated
Trp53i11	1875.056962	0.657092	0.117544923	5.590135102	2.27E-08	5.43E-06	Upregulated
Dkk3	3378.929831	0.656691939	0.107999116	6.08053068	1.20E-09	3.73E-07	Upregulated
9930014A18Rik	472.2213447	0.656035347	0.174689846	3.755429186	0.000173045	0.011462922	Upregulated
Sulf2	4945.689265	0.653053427	0.107165373	6.093884702	1.10E-09	3.50E-07	Upregulated
Zfp628	490.3278838	0.648387475	0.194496695	3.333668344	0.000857088	0.040282833	Upregulated
Zfp804a	782.2947676	0.646712926	0.141613735	4.56673872	4.95E-06	0.000626946	Upregulated
Frmd4b	730.9452666	0.643395902	0.164168176	3.91912682	8.89E-05	0.007058391	Upregulated
Tcerg1l	850.2460308	0.637424089	0.152186692	4.188435152	2.81E-05	0.002602696	Upregulated
Bhlhe40	813.4325767	0.636100801	0.159548379	3.986883515	6.69E-05	0.005543415	Upregulated
Gse1	603.6376983	0.628018432	0.162493586	3.864881366	0.000111143	0.008084889	Upregulated
Nhlrc3	404.6871667	0.627254315	0.185427732	3.38274275	0.000717658	0.035131401	Upregulated
Rfk	886.6596985	0.618067443	0.139091809	4.443593385	8.85E-06	0.001027229	Upregulated
Timp3	684.5533964	0.615258477	0.157635721	3.90303969	9.50E-05	0.007301018	Upregulated
Hs3st1	600.1773087	0.611480664	0.156901281	3.897231824	9.73E-05	0.007352647	Upregulated
Man1a	441.3023386	0.604062821	0.183395922	3.29376365	0.000988556	0.043968139	Upregulated
Nrp1	931.486352	0.602369169	0.140289841	4.293747615	1.76E-05	0.001764416	Upregulated
Cdh4	1026.127268	0.59931975	0.161080542	3.72062163	0.000198733	0.012611213	Upregulated
H3f3b	8457.82177	0.593860109	0.098358781	6.037692846	1.56E-09	4.68E-07	Upregulated
Cdh13	3567.284202	0.593651982	0.108889356	5.451882572	4.98E-08	1.08E-05	Upregulated
Gm13464	999.3967213	0.590059843	0.15071886	3.914970179	9.04E-05	0.007108567	Upregulated
Glra2	1052.961896	0.59005158	0.129280718	4.564111251	5.02E-06	0.000629729	Upregulated
Fezf2	1403.778055	0.589787015	0.128823024	4.57827334	4.69E-06	0.000603163	Upregulated
Zmat3	1301.193531	-0.580704105	0.15073325	-3.852528264	0.000116904	0.008464428	Downregulated
Tjap1	458.2082066	-0.584971562	0.179324901	-3.262076601	0.001105993	0.047958178	Downregulated
Pdzrn3	1529.993529	-0.590711673	0.12733775	-4.638936013	3.50E-06	0.000474059	Downregulated
Prdm8	1040.012199	-0.596135554	0.150861529	-3.951541231	7.76E-05	0.006263055	Downregulated
Mettl16	714.8559261	-0.596484612	0.153265602	-3.891836155	9.95E-05	0.007402501	Downregulated
Cap2	540.1686871	-0.605669091	0.172243782	-3.516348079	0.000437527	0.023731646	Downregulated
Antxr1	578.1870949	-0.61768054	0.157752282	-3.915509371	9.02E-05	0.007108567	Downregulated
Gabra4	691.3884183	-0.619752582	0.151311197	-4.095880502	4.21E-05	0.003719866	Downregulated
Cdr1os	753.7710782	-0.620144017	0.189664165	-3.269695235	0.001076634	0.046946676	Downregulated
Synpo	1152.037556	-0.622189401	0.129827887	-4.792417214	1.65E-06	0.000244304	Downregulated
Trpv6	913.5691157	-0.627019376	0.134447458	-4.663675933	3.11E-06	0.0004279	Downregulated
Col11a1	561.7705257	-0.634405333	0.172391862	-3.680019029	0.000233217	0.014237184	Downregulated
Sorcs2	1337.968643	-0.641222729	0.121208966	-5.290225233	1.22E-07	2.32E-05	Downregulated
Tppp	1453.296512	-0.646403526	0.128473578	-5.031412179	4.87E-07	8.24E-05	Downregulated
Tenm1	1602.826562	-0.6535077	0.153905934	-4.246150131	2.17E-05	0.002102753	Downregulated
Gpr153	539.5955965	-0.656200566	0.19531996	-3.35961857	0.000780502	0.037500207	Downregulated
Nrsn1	1253.606918	-0.658337301	0.126564412	-5.201598866	1.98E-07	3.62E-05	Downregulated
Lrrtm3	447.0266583	-0.661697499	0.175086378	-3.779263169	0.000157293	0.010786705	Downregulated
Enpp2	771.7380286	-0.66194799	0.1516601	-4.364681208	1.27E-05	0.001357403	Downregulated
Foxo1	450.7528896	-0.667083907	0.192106545	-3.4724684	0.000515696	0.027213001	Downregulated
Kcng1	1006.001443	-0.671350416	0.146425547	-4.584926806	4.54E-06	0.00058914	Downregulated
Stxbp6	817.3453627	-0.672201835	0.141372993	-4.754810823	1.99E-06	0.000281101	Downregulated
Thap2	597.7734132	-0.672296548	0.194167333	-3.46245961	0.000535262	0.02786765	Downregulated
Grk5	920.7098064	-0.674990257	0.137573432	-4.9063998	9.28E-07	0.000148871	Downregulated
Per3	306.7739829	-0.684043358	0.20536244	-3.330907831	0.000865633	0.040345217	Downregulated
Ero1lb	508.9600142	-0.686345875	0.173955322	-3.945529612	7.96E-05	0.006389194	Downregulated
Pdia4	1089.318978	-0.689385108	0.140687649	-4.900111093	9.58E-07	0.000150611	Downregulated
Sidt1	925.5868131	-0.689548784	0.151811049	-4.542151507	5.57E-06	0.000693454	Downregulated
Dgkb	400.2146161	-0.690020654	0.184515332	-3.739638582	0.000184285	0.011953188	Downregulated
Minar1	993.6184669	-0.690896704	0.135037724	-5.116323656	3.12E-07	5.64E-05	Downregulated
Cep97	375.6243461	-0.691935569	0.189162062	-3.657898206	0.000254292	0.015284029	Downregulated
Grm2	1175.627207	-0.696745889	0.146030169	-4.771246188	1.83E-06	0.00026637	Downregulated
Ntng2	1989.498594	-0.696898293	0.117914192	-5.910215579	3.42E-09	9.33E-07	Downregulated
A330102I10Rik	316.0516549	-0.697935281	0.199525556	-3.497974364	0.000468806	0.024992829	Downregulated
Fgfr2	481.3749	-0.703406401	0.169234893	-4.156391097	3.23E-05	0.002892547	Downregulated
Grm4	466.492711	-0.716310975	0.191152403	-3.747329167	0.000178727	0.011690129	Downregulated
Npas2	893.1820488	-0.718304018	0.173092113	-4.149836787	3.33E-05	0.00295962	Downregulated
Emx1	1043.368998	-0.758263016	0.136691095	-5.547274417	2.90E-08	6.64E-06	Downregulated
Efna5	906.5052965	-0.762946953	0.143905901	-5.301707209	1.15E-07	2.20E-05	Downregulated
Creld2	504.2014614	-0.767015177	0.182560869	-4.201421585	2.65E-05	0.002493119	Downregulated
Kitl	1127.5575	-0.773590047	0.14086608	-5.491670154	3.98E-08	8.85E-06	Downregulated
6530402F18Rik	786.0235284	-0.775566838	0.14239434	-5.44661283	5.13E-08	1.09E-05	Downregulated
Jcad	915.799831	-0.77885347	0.1425923	-5.462100492	4.71E-08	1.03E-05	Downregulated
Lifr	722.759885	-0.782438436	0.147061031	-5.320501515	1.03E-07	2.04E-05	Downregulated
Banp	871.4824271	-0.782516568	0.146779006	-5.331256765	9.75E-08	1.95E-05	Downregulated
Kcnn3	411.7073885	-0.788471696	0.177733621	-4.436255185	9.15E-06	0.001040118	Downregulated
Ndst3	246.7835263	-0.79426477	0.227764831	-3.487214269	0.00048808	0.025843346	Downregulated
Scn2b	541.5728468	-0.802320972	0.199956541	-4.012476744	6.01E-05	0.005028727	Downregulated
Fgf10	228.6076081	-0.805834133	0.233864082	-3.445737057	0.000569504	0.029453395	Downregulated
C78859	300.8398106	-0.821130234	0.241393179	-3.401629817	0.000669853	0.033315024	Downregulated
C030017B01Rik	529.6966574	-0.852568422	0.176350374	-4.8345144	1.33E-06	0.000201723	Downregulated
Crhr1	888.8991335	-0.860417322	0.150637522	-5.71183932	1.12E-08	2.85E-06	Downregulated
Slc25a37	294.647432	-0.861670502	0.217226097	-3.966698819	7.29E-05	0.006002354	Downregulated
St6galnac5	955.4684383	-0.866355441	0.133469047	-6.491058893	8.52E-11	3.90E-08	Downregulated
Rbm41	261.2057029	-0.868343273	0.230447266	-3.768077995	0.000164509	0.01117149	Downregulated
Loxl2	211.5165258	-0.869249624	0.235699843	-3.687951645	0.000226067	0.014014014	Downregulated
Kdm7a	391.6072535	-0.874165948	0.195808059	-4.464402303	8.03E-06	0.000939785	Downregulated
Rgs2	637.424356	-0.88183522	0.192855359	-4.572521207	4.82E-06	0.000614884	Downregulated
Lmo3	2428.141118	-0.882665988	0.113408037	-7.783099061	7.08E-15	5.80E-12	Downregulated
Mfap3l	718.085127	-0.89712073	0.151062582	-5.938735571	2.87E-09	7.98E-07	Downregulated
Gcnt2	241.1717106	-0.900334999	0.222497369	-4.046497279	5.20E-05	0.004405552	Downregulated
Slc2a4rg-ps	206.210617	-0.914871493	0.245064951	-3.733179674	0.000189078	0.012213159	Downregulated
Dclk3	309.4715323	-0.924736095	0.206854011	-4.470476977	7.80E-06	0.000920403	Downregulated
Cpne9	166.6827066	-0.942406908	0.268140966	-3.514595041	0.000440425	0.023805891	Downregulated
Dbp	286.6538654	-0.948365154	0.225752842	-4.20090018	2.66E-05	0.002493119	Downregulated
Postn	223.9506479	-0.952819121	0.260080055	-3.663560903	0.000248733	0.015007858	Downregulated
Gm11702	141.3731838	-0.955336247	0.289453535	-3.300482228	0.000965188	0.043425103	Downregulated
9030025P20Rik	490.4027123	-0.956189693	0.228464442	-4.185288894	2.85E-05	0.002623396	Downregulated
Gpr17	1218.113493	-0.975987513	0.171219128	-5.700224749	1.20E-08	3.00E-06	Downregulated
Npas4	166.0539432	-1.007812726	0.268174726	-3.758045139	0.000171246	0.011441143	Downregulated
Gm43980	213.2024633	-1.010510582	0.267031024	-3.784244113	0.000154176	0.010702194	Downregulated
Chrm4	203.0214521	-1.012077176	0.269422377	-3.756470371	0.000172327	0.011462922	Downregulated
Obscn	407.4075407	-1.017185392	0.201686295	-5.043403625	4.57E-07	7.98E-05	Downregulated
Ascl1	204.4173968	-1.021478207	0.251835148	-4.056138377	4.99E-05	0.0042673	Downregulated
Gm16867	181.9473123	-1.035635088	0.284253754	-3.643347087	0.000269116	0.015920674	Downregulated
Slc18a2	248.4363374	-1.044098897	0.267904389	-3.897281793	9.73E-05	0.007352647	Downregulated
Cyp2d22	189.919875	-1.065575547	0.251183002	-4.242227929	2.21E-05	0.002126642	Downregulated
Pde8b	508.7311879	-1.079403484	0.16831634	-6.412945331	1.43E-10	6.01E-08	Downregulated
Gm27177	182.7361162	-1.079563995	0.275839595	-3.913738333	9.09E-05	0.007109043	Downregulated
Pcdh20	253.8612015	-1.083297828	0.256193756	-4.228431811	2.35E-05	0.002247434	Downregulated
Kcnh5	260.1774258	-1.098428942	0.262028116	-4.192027024	2.76E-05	0.002577159	Downregulated
Satb1	5963.322482	-1.105454302	0.095016962	-11.63428381	2.76E-31	1.43E-27	Downregulated
Adcy8	588.7851889	-1.141788463	0.157875768	-7.232195766	4.75E-13	2.96E-10	Downregulated
Cadps2	1077.975945	-1.146044377	0.134914703	-8.494584748	1.99E-17	1.93E-14	Downregulated
Plb1	103.9795772	-1.14987014	0.342106193	-3.361149735	0.000776187	0.037500207	Downregulated
Slc17a6	1168.027298	-1.160038735	0.132003684	-8.787926996	1.52E-18	1.98E-15	Downregulated
Atp10d	446.756439	-1.164098549	0.178413965	-6.52470535	6.81E-11	3.21E-08	Downregulated
Gpr88	871.1922113	-1.231979673	0.176068865	-6.997146659	2.61E-12	1.40E-09	Downregulated
Lmo4	3986.578474	-1.263876417	0.09923004	-12.7368327	3.69E-37	2.87E-33	Downregulated
Dok3	157.4543749	-1.265052334	0.319329122	-3.961594004	7.45E-05	0.006097041	Downregulated
Klhl4	395.0537369	-1.295807559	0.213622646	-6.065871681	1.31E-09	4.01E-07	Downregulated
Lin7a	196.517866	-1.297319501	0.244516916	-5.305643148	1.12E-07	2.18E-05	Downregulated
Gm42979	168.8620741	-1.323381433	0.310062033	-4.268118285	1.97E-05	0.001932471	Downregulated
Gm37176	96.91574671	-1.355357697	0.361839577	-3.745741994	0.000179861	0.011715071	Downregulated
Egr3	474.3438881	-1.357275432	0.183289645	-7.405085153	1.31E-13	8.87E-11	Downregulated
Crip3	87.40380464	-1.371762295	0.37784068	-3.630530984	0.000282839	0.016490452	Downregulated
Dnase1l2	120.30703	-1.377930343	0.348032052	-3.95920529	7.52E-05	0.006097041	Downregulated
Xlr3b	123.5507691	-1.387391342	0.364191936	-3.809505931	0.000139245	0.00980825	Downregulated
Arntl2	117.709434	-1.400130997	0.315195419	-4.442104519	8.91E-06	0.001027229	Downregulated
Rspo3	59.90857826	-1.426197884	0.432935027	-3.294253859	0.000986833	0.043968139	Downregulated
A830009L08Rik	143.8042568	-1.433213141	0.29241778	-4.901251697	9.52E-07	0.000150611	Downregulated
Frzb	60.46615539	-1.498910426	0.432310522	-3.46720783	0.000525895	0.02756434	Downregulated
Fam163a	117.3986556	-1.522963862	0.312251499	-4.877362856	1.08E-06	0.000167366	Downregulated
Gm3298	95.49430889	-1.554418335	0.392487153	-3.960431118	7.48E-05	0.006097041	Downregulated
Dact2	357.7198007	-1.566470105	0.197631264	-7.926226226	2.26E-15	1.95E-12	Downregulated
Barx2	135.7971094	-1.578107271	0.292521992	-5.394832911	6.86E-08	1.40E-05	Downregulated
Dock5	254.8891615	-1.673606938	0.234233103	-7.145048737	9.00E-13	5.39E-10	Downregulated
Nr4a2	402.4117182	-1.801790452	0.234969603	-7.668185279	1.74E-14	1.29E-11	Downregulated
Lypd1	428.030929	-1.875811666	0.211300104	-8.877476308	6.84E-19	1.06E-15	Downregulated
Glra3	68.63842047	-1.992192696	0.421218816	-4.729590938	2.25E-06	0.000312692	Downregulated
Gm43445	54.88240983	-2.081776782	0.475216792	-4.380688602	1.18E-05	0.001287868	Downregulated
Trpa1	310.182677	-2.316874847	0.221790941	-10.44621043	1.52E-25	5.93E-22	Downregulated
Bmp2	139.925274	-2.323657602	0.303843968	-7.647535725	2.05E-14	1.45E-11	Downregulated
Tm6sf2	28.10599738	-2.380887081	0.678326001	-3.509945185	0.000448199	0.024142267	Downregulated
Nr0b1	26.60415296	-2.597525836	0.708990793	-3.663694736	0.000248603	0.015007858	Downregulated
Msx3	67.10108958	-2.727843328	0.489928639	-5.567838071	2.58E-08	6.08E-06	Downregulated
Mid1	988.7205297	-3.13216935	0.59571629	-5.257820547	1.46E-07	2.73E-05	Downregulated
Mid1-ps1	544.3175188	-3.479517791	0.592867373	-5.868964881	4.39E-09	1.16E-06	Downregulated
Rgs13	29.05245927	-3.572827199	0.73563403	-4.856799787	1.19E-06	0.00018207	Downregulated
Gm21742	110.3576712	-4.825201311	0.545985132	-8.837605701	9.78E-19	1.38E-15	Downregulated
Gm29650	50.892542	-9.109552395	1.518579064	-5.998734352	1.99E-09	5.73E-07	Downregulated
Kdm5d	427.1177313	-12.17870585	1.456080384	-8.364034007	6.06E-17	5.55E-14	Downregulated
